# PeakVI: A Deep Generative Model for Single Cell Chromatin Accessibility Analysis

**DOI:** 10.1101/2021.04.29.442020

**Authors:** Tal Ashuach, Daniel A. Reidenbach, Adam Gayoso, Nir Yosef

## Abstract

Single-cell ATAC sequencing (scATAC-seq) is a powerful and increasingly popular technique to explore the regulatory landscape of heterogeneous cellular populations. However, the high noise levels, degree of sparsity, and scale of the generated data make its analysis challenging. Here we present PeakVI, a probabilistic framework that leverages deep neural networks to analyze scATAC-seq data. PeakVI fits an informative latent space that preserves biological heterogeneity while correcting batch effects and accounting for technical effects such as library size and region-specific biases. Additionally, PeakVI provides a technique for identifying differential accessibility at a single region resolution, which can be used for cell-type annotation as well as identification of key cis-regulatory elements. We use public datasets to demonstrate that PeakVI is scalable, stable, robust to low-quality data, and outperforms current analysis methods on a range of critical analysis tasks. PeakVI is publicly available and implemented in the scvi-tools framework: https://docs.scvi-tools.org/.
