## Supplemental Table 1 for "PeakVI: A Deep Generative Model for Single Cell Chromatin Accessibility Analysis"

	learning_rate	n_layer	drop_out	batch_size	weight_decay	val_loss0	val_loss1	val_loss2
1	0.01	1	0.1	128	0.1	11298.98326	11289.89866	11298.94468	11295.9422	5.233893461
2	0.001	1	0.1	128	0.1	11383.07841	11387.87817	11414.41031	11395.1223	16.87542328
3	0.0001	1	0.1	128	0.1	11445.31843	11443.19249	11442.94234	11443.81775	1.305628489
4	0.01	1	0.1	128	0.01	11424.97192	11389.6341	11380.9493	11398.51844	23.31729801
5	0.001	1	0.1	128	0.01	11409.34432	11363.26061	11371.47567	11381.3602	24.58058541
6	0.0001	1	0.1	128	0.01	11453.21251	11414.25406	11438.36034	11435.27563	19.66155741
7	0.01	1	0.1	128	0.001	11387.91233	11403.03624	11401.75432	11397.56763	8.386262559
8	0.001	1	0.1	128	0.001	11359.73003	11385.03187	11367.42159	11370.72783	12.97089889
9	0.0001	1	0.1	128	0.001	11427.39777	11459.19592	11437.58943	11441.39438	16.2369567
10	0.01	2	0.1	128	0.1	11334.02787	11371.80595	11328.01539	11344.6164	23.73796543
11	0.001	2	0.1	128	0.1	11368.76061	11375.24173	11361.20695	11368.4031	7.02421981
12	0.0001	2	0.1	128	0.1	11343.57191	11340.45476	11328.10191	11337.3762	8.181588468
13	0.01	2	0.1	128	0.01	11397.86616	11431.40682	11392.98601	11407.41967	20.91630296
14	0.001	2	0.1	128	0.01	11407.33257	11345.86938	11340.5065	11364.56948	37.13086675
15	0.0001	2	0.1	128	0.01	11340.07451	11345.06021	11340.67377	11341.93617	2.722045113
16	0.01	2	0.1	128	0.001	11454.01581	11396.58647	11459.64273	11436.74834	34.89480129
17	0.001	2	0.1	128	0.001	11340.69468	11364.91551	11355.95871	11353.8563	12.24652053
18	0.0001	2	0.1	128	0.001	11340.71651	11324.27262	11343.94582	11336.31165	10.55039454
19	0.01	3	0.1	128	0.1	11352.30418	11282.58013	11327.73544	11320.87325	35.36492851
20	0.001	3	0.1	128	0.1	11356.08954	11362.94202	11351.19514	11356.74224	5.900576966
21	0.0001	3	0.1	128	0.1	11316.94343	11319.84822	11316.34645	11317.7127	1.873347484
22	0.01	3	0.1	128	0.01	11356.3385	11389.9348	11388.22218	11378.16516	18.92182843
23	0.001	3	0.1	128	0.01	11371.66405	11367.11335	11353.68095	11364.15278	9.349957678
24	0.0001	3	0.1	128	0.01	11324.23118	11314.73913	11320.50515	11319.82515	4.782418038
25	0.01	3	0.1	128	0.001	11367.14975	11384.8959	11387.37968	11379.80844	11.03286837
26	0.001	3	0.1	128	0.001	11375.52985	11377.31349	11392.10592	11381.64975	9.099116042
27	0.0001	3	0.1	128	0.001	11316.83039	11336.69062	11313.96168	11322.49423	12.37782369
28	0.01	4	0.1	128	0.1	11366.04487	11346.50842	11360.66733	11357.74021	10.09179029
29	0.001	4	0.1	128	0.1	11373.79264	11353.61595	11367.65188	11365.02016	10.34258833
30	0.0001	4	0.1	128	0.1	11306.57607	11309.36247	11327.63977	11314.5261	11.44190346
31	0.01	4	0.1	128	0.01	11360.28837	11348.59297	11385.448	11364.77645	18.83296273
32	0.001	4	0.1	128	0.01	11389.75364	11391.82103	11360.64304	11380.73924	17.43448532
33	0.0001	4	0.1	128	0.01	11322.20871	11324.18365	11307.89705	11318.09647	8.887985756
34	0.01	4	0.1	128	0.001	11490.68464	11395.23482	11368.48414	11418.13453	64.23813692
35	0.001	4	0.1	128	0.001	11347.39819	11378.11886	11372.41733	11365.97813	16.34127931
36	0.0001	4	0.1	128	0.001	11287.65219	11289.99251	11314.84162	11297.49544	15.06773546
37	0.01	1	0.1	64	0.1	11325.69759	11276.20658	11293.95554	11298.6199	25.07303501
38	0.001	1	0.1	64	0.1	11401.54898	11385.49392	11340.30772	11375.78354	31.7543967
39	0.0001	1	0.1	64	0.1	11457.4192	11443.8959	11442.3202	11447.87843	8.300022075
40	0.01	1	0.1	64	0.01	11437.00868	11369.31817	11407.24038	11404.52241	33.92700994
41	0.001	1	0.1	64	0.01	11353.90833	11338.2903	11375.23648	11355.8117	18.54648859
42	0.0001	1	0.1	64	0.01	11437.79955	11439.94816	11470.52725	11449.42499	18.30664262
43	0.01	1	0.1	64	0.001	11401.81494	11433.19343	11390.28967	11408.43268	22.20425343
44	0.001	1	0.1	64	0.001	11407.02621	11376.00354	11386.07664	11389.70213	15.8259164
45	0.0001	1	0.1	64	0.001	11446.49844	11443.02485	11441.89372	11443.80567	2.399608424
46	0.01	2	0.1	64	0.1	11319.14923	11306.88129	11360.98003	11329.00352	28.36368641
47	0.001	2	0.1	64	0.1	11360.72166	11371.99865	11358.7995	11363.83994	7.130715374
48	0.0001	2	0.1	64	0.1	11346.85607	11320.18599	11309.42382	11325.48863	19.27126827
49	0.01	2	0.1	64	0.01	11427.79784	11420.22244	11407.72619	11418.58215	10.13586226
50	0.001	2	0.1	64	0.01	11366.62583	11345.75655	11358.422	11356.9348	10.51382701
51	0.0001	2	0.1	64	0.01	11345.91327	11323.24808	11355.79877	11341.65337	16.68822953
52	0.01	2	0.1	64	0.001	11426.28369	11429.23295	11459.29415	11438.27026	18.26683575
53	0.001	2	0.1	64	0.001	11389.98622	11363.07789	11354.17408	11369.0794	18.64512924
54	0.0001	2	0.1	64	0.001	11348.4179	11343.20206	11320.10904	11337.243	15.06587868
55	0.01	3	0.1	64	0.1	11353.62994	11318.62937	11349.67882	11340.64604	19.16907094
56	0.001	3	0.1	64	0.1	11347.00551	11369.98924	11367.37178	11361.45551	12.58231198
57	0.0001	3	0.1	64	0.1	11325.82373	11323.00785	11324.54545	11324.45901	1.409928402
58	0.01	3	0.1	64	0.01	11383.06827	11394.22234	11337.84396	11371.71152	29.85569025
59	0.001	3	0.1	64	0.01	11388.58631	11347.44083	11387.21308	11374.41341	23.36902892
60	0.0001	3	0.1	64	0.01	11330.30668	11323.37084	11319.65209	11324.4432	5.407635484
61	0.01	3	0.1	64	0.001	11350.34006	11352.71594	11381.80595	11361.62065	17.5212991
62	0.001	3	0.1	64	0.001	11341.20419	11368.52153	11358.77797	11356.1679	13.84444234
63	0.0001	3	0.1	64	0.001	11318.81	11325.22951	11332.42466	11325.48806	6.811007696
64	0.01	4	0.1	64	0.1	11388.20481	11379.76695	11373.08288	11380.35155	7.577897134
65	0.001	4	0.1	64	0.1	11366.09131	11381.32488	11376.94904	11374.78841	7.843255981
66	0.0001	4	0.1	64	0.1	11325.59817	11316.49407	11303.50946	11315.20057	11.10101802
67	0.01	4	0.1	64	0.01	11356.46714	11381.51274	11309.65318	11349.21102	36.47516171
68	0.001	4	0.1	64	0.01	11405.99496	11400.21683	11358.11652	11388.10944	26.13479932
69	0.0001	4	0.1	64	0.01	11315.84677	11295.05423	11326.31448	11312.40516	15.91176299
70	0.01	4	0.1	64	0.001	11384.54035	11370.3425	11373.77683	11376.21989	7.407505466
71	0.001	4	0.1	64	0.001	11356.10124	11378.30044	11387.92123	11374.10763	16.31908709
72	0.0001	4	0.1	64	0.001	11308.48877	11319.61595	11309.43474	11312.51316	6.169361052
73	0.01	1	0.1	256	0.1	11297.26861	11285.3998	11285.16077	11289.2764	6.922495437
74	0.001	1	0.1	256	0.1	11356.78713	11348.9231	11365.64746	11357.11923	8.367127386
75	0.0001	1	0.1	256	0.1	11426.49215	11426.71225	11419.08782	11424.09741	4.339823212
76	0.01	1	0.1	256	0.01	11413.04638	11386.66077	11428.72374	11409.47697	21.25744256
77	0.001	1	0.1	256	0.01	11385.22171	11343.89216	11345.01997	11358.04461	23.54281394
78	0.0001	1	0.1	256	0.01	11448.7213	11448.96974	11439.90271	11445.86458	5.164624193
79	0.01	1	0.1	256	0.001	11416.7174	11399.37609	11415.63946	11410.57765	9.715793338
80	0.001	1	0.1	256	0.001	11363.60212	11372.00302	11368.89944	11368.16819	4.247916849
81	0.0001	1	0.1	256	0.001	11444.42939	11454.88166	11451.16847	11450.15984	5.298629511
82	0.01	2	0.1	256	0.1	11285.36346	11300.92908	11311.66577	11299.31943	13.22482796
83	0.001	2	0.1	256	0.1	11366.68833	11351.37271	11348.73243	11355.59782	9.6949636
84	0.0001	2	0.1	256	0.1	11331.52288	11341.62458	11324.66649	11332.60465	8.530643892
85	0.01	2	0.1	256	0.01	11481.35722	11425.57753	11408.86512	11438.59995	37.96002812
86	0.001	2	0.1	256	0.01	11372.58548	11356.54368	11389.54586	11372.89167	16.5032224
87	0.0001	2	0.1	256	0.01	11335.78593	11343.41504	11334.87271	11338.02456	4.690568063
88	0.01	2	0.1	256	0.001	11426.89341	11545.60399	11450.32103	11474.27281	62.87540636
89	0.001	2	0.1	256	0.001	11370.66233	11392.54623	11345.11382	11369.44079	23.73978445
90	0.0001	2	0.1	256	0.001	11347.30616	11325.96807	11332.56094	11335.27839	10.9255133
91	0.01	3	0.1	256	0.1	11300.02881	11370.97244	11353.69676	11341.566	36.99481394
92	0.001	3	0.1	256	0.1	11381.53692	11351.25614	11398.71859	11377.17055	24.03060799
93	0.0001	3	0.1	256	0.1	11315.51472	11319.13608	11318.78905	11317.81328	1.998163443
94	0.01	3	0.1	256	0.01	11366.1184	11407.59328	11369.21719	11380.97629	23.10300518
95	0.001	3	0.1	256	0.01	11355.72951	11371.32441	11418.27017	11381.7747	32.55364836
96	0.0001	3	0.1	256	0.01	11319.16343	11308.10878	11305.14835	11310.80685	7.386833363
97	0.01	3	0.1	256	0.001	11396.12984	11371.42731	11379.76238	11382.43984	12.56703319
98	0.001	3	0.1	256	0.001	11402.12802	11342.28681	11360.69187	11368.3689	30.65036666
99	0.0001	3	0.1	256	0.001	11324.9518	11328.00099	11319.17689	11324.04323	4.481661778
100	0.01	4	0.1	256	0.1	11360.18324	11359.51456	11363.99345	11361.23041	2.416102082
101	0.001	4	0.1	256	0.1	11391.11455	11367.27465	11360.56479	11372.98466	16.05537826
102	0.0001	4	0.1	256	0.1	11320.05792	11318.08371	11305.45227	11314.5313	7.924394774
103	0.01	4	0.1	256	0.01	11362.72572	11384.76913	11356.51399	11368.00295	14.84840737
104	0.001	4	0.1	256	0.01	11376.94083	11382.75484	11410.57456	11390.09008	17.97668902
105	0.0001	4	0.1	256	0.01	11310.42341	11273.52803	11289.18386	11291.0451	18.51797699
106	0.01	4	0.1	256	0.001	11381.88358	11376.61959	11372.04181	11376.84833	4.924872455
107	0.001	4	0.1	256	0.001	11377.57228	11335.36626	11395.40204	11369.44686	30.83164478
108	0.0001	4	0.1	256	0.001	11302.71729	11306.45279	11289.28806	11299.48605	9.027051879
109	0.01	1	0.3	128	0.1	11300.17726	11288.4869	11291.57545	11293.4132	6.057980717
110	0.001	1	0.3	128	0.1	11377.55844	11361.77293	11357.99896	11365.77678	10.37624465
111	0.0001	1	0.3	128	0.1	11435.27745	11464.53141	11459.47634	11453.09507	15.63614144
112	0.01	1	0.3	128	0.01	11398.43771	11394.13857	11401.00811	11397.86146	3.470834108
113	0.001	1	0.3	128	0.01	11345.53151	11397.22676	11362.6862	11368.48149	26.33037572
114	0.0001	1	0.3	128	0.01	11451.26773	11470.22847	11466.39445	11462.63022	10.02519368
115	0.01	1	0.3	128	0.001	11404.12396	11402.61668	11435.57633	11414.10566	18.60941564
116	0.001	1	0.3	128	0.001	11337.77069	11365.24979	11380.76492	11361.2618	21.77278023
117	0.0001	1	0.3	128	0.001	11454.41956	11455.6158	11468.38493	11459.47343	7.740729374
118	0.01	2	0.3	128	0.1	11333.74345	11282.0663	11326.89112	11314.23362	28.06761866
119	0.001	2	0.3	128	0.1	11355.39684	11375.30642	11350.09297	11360.26541	13.29310715
120	0.0001	2	0.3	128	0.1	11317.11668	11336.15323	11328.44499	11327.2383	9.575471975
121	0.01	2	0.3	128	0.01	11456.81739	11408.54804	11452.14975	11439.17173	26.62337635
122	0.001	2	0.3	128	0.01	11387.9402	11362.93209	11374.20138	11375.02456	12.52436125
123	0.0001	2	0.3	128	0.01	11337.84292	11358.59307	11332.12001	11342.852	13.92924907
124	0.01	2	0.3	128	0.001	11466.04077	11453.60945	11396.77569	11438.80863	36.92845726
125	0.001	2	0.3	128	0.001	11385.33283	11368.07077	11394.1874	11382.53033	13.28194539
126	0.0001	2	0.3	128	0.001	11349.37453	11331.31635	11328.9974	11336.56276	11.15573873
127	0.01	3	0.3	128	0.1	11352.08704	11315.24485	11323.30636	11330.21275	19.36776694
128	0.001	3	0.3	128	0.1	11360.96433	11346.58943	11349.82508	11352.45962	7.540887269
129	0.0001	3	0.3	128	0.1	11302.79493	11319.297	11301.31947	11307.8038	9.980710289
130	0.01	3	0.3	128	0.01	11348.49002	11357.27433	11371.78692	11359.18376	11.76523768
131	0.001	3	0.3	128	0.01	11369.62464	11378.56375	11388.94624	11379.04487	9.669780872
132	0.0001	3	0.3	128	0.01	11305.23783	11312.16379	11305.03213	11307.47792	4.059386242
133	0.01	3	0.3	128	0.001	11372.79045	11351.24678	11342.22634	11355.42119	15.7038382
134	0.001	3	0.3	128	0.001	11394.9713	11386.33148	11356.42221	11379.24166	20.22886798
135	0.0001	3	0.3	128	0.001	11312.09812	11324.05668	11297.35888	11311.17123	13.37301075
136	0.01	4	0.3	128	0.1	11377.78234	11375.53723	11337.21547	11363.51168	22.80083413
137	0.001	4	0.3	128	0.1	11368.30023	11400.19842	11334.64803	11367.71556	32.7791033
138	0.0001	4	0.3	128	0.1	11288.70648	11293.69759	11301.17315	11294.52574	6.274459467
139	0.01	4	0.3	128	0.01	11378.43526	11391.80699	11332.95154	11367.73126	30.85324445
140	0.001	4	0.3	128	0.01	11346.47359	11378.74267	11370.55512	11365.25712	16.77423538
141	0.0001	4	0.3	128	0.01	11318.1224	11301.1068	11318.09474	11312.44131	9.81598501
142	0.01	4	0.3	128	0.001	11358.6095	11355.25213	11407.72234	11373.86132	29.37250644
143	0.001	4	0.3	128	0.001	11377.26295	11393.83215	11381.00104	11384.03205	8.690507122
144	0.0001	4	0.3	128	0.001	11324.66608	11342.55293	11311.95362	11326.39088	15.37240051
145	0.01	1	0.3	64	0.1	11271.36408	11245.83569	11256.19904	11257.7996	12.83923768
146	0.001	1	0.3	64	0.1	11342.94561	11348.51113	11339.49428	11343.65034	4.549545418
147	0.0001	1	0.3	64	0.1	11450.50463	11453.23575	11454.65698	11452.79912	2.110329284
148	0.01	1	0.3	64	0.01	11383.70736	11410.93012	11408.72088	11401.11945	15.11971769
149	0.001	1	0.3	64	0.01	11384.29976	11374.54274	11357.3827	11372.07507	13.62714818
150	0.0001	1	0.3	64	0.01	11447.21204	11436.67232	11462.52901	11448.80446	13.00169363
151	0.01	1	0.3	64	0.001	11400.3398	11441.66348	11397.96553	11413.32293	24.57232382
152	0.001	1	0.3	64	0.001	11348.07971	11395.60566	11361.32061	11368.33533	24.5272005
153	0.0001	1	0.3	64	0.001	11469.63925	11456.48003	11440.67367	11455.59765	14.50293524
154	0.01	2	0.3	64	0.1	11317.65214	11358.01102	11309.34822	11328.33713	26.03159181
155	0.001	2	0.3	64	0.1	11371.06484	11373.17897	11357.07342	11367.10574	8.752316373
156	0.0001	2	0.3	64	0.1	11332.75894	11332.5624	11336.31702	11333.87945	2.113283203
157	0.01	2	0.3	64	0.01	11392.04253	11475.24194	11448.86782	11438.71743	42.51832758
158	0.001	2	0.3	64	0.01	11366.96714	11359.651	11360.23898	11362.2857	4.064885719
159	0.0001	2	0.3	64	0.01	11343.08715	11341.08403	11323.84333	11336.00484	10.57968403
160	0.01	2	0.3	64	0.001	11441.70596	11446.6953	11435.15344	11441.1849	5.788544221
161	0.001	2	0.3	64	0.001	11352.99839	11359.18916	11340.23861	11350.80872	9.663168579
162	0.0001	2	0.3	64	0.001	11337.70461	11325.82103	11328.79638	11330.77401	6.183697353
163	0.01	3	0.3	64	0.1	11306.42221	11370.76513	11326.32685	11334.50473	32.94178311
164	0.001	3	0.3	64	0.1	11391.74724	11326.74355	11359.12479	11359.2052	32.50192047
165	0.0001	3	0.3	64	0.1	11329.20377	11312.80012	11314.86642	11318.95677	8.934101787
166	0.01	3	0.3	64	0.01	11407.06973	11376.34531	11347.54243	11376.98582	29.7688176
167	0.001	3	0.3	64	0.01	11358.93968	11369.99589	11368.13062	11365.68873	5.91878687
168	0.0001	3	0.3	64	0.01	11308.3412	11323.33954	11305.9349	11312.53855	9.430993256
169	0.01	3	0.3	64	0.001	11350.86481	11376.19842	11408.76482	11378.60935	29.02520004
170	0.001	3	0.3	64	0.001	11381.41707	11385.1301	11348.70216	11371.74977	20.04597091
171	0.0001	3	0.3	64	0.001	11311.62843	11318.79066	11300.98399	11310.46769	8.959906094
172	0.01	4	0.3	64	0.1	11308.22551	11342.27766	11341.71267	11330.73861	19.49896576
173	0.001	4	0.3	64	0.1	11386.78796	11356.89367	11341.00894	11361.56352	23.24403577
174	0.0001	4	0.3	64	0.1	11313.55834	11302.43376	11344.90516	11320.29908	22.02346979
175	0.01	4	0.3	64	0.01	11314.08626	11343.11127	11346.87198	11334.68984	17.94202574
176	0.001	4	0.3	64	0.01	11373.49106	11396.25593	11385.39965	11385.04888	11.38648839
177	0.0001	4	0.3	64	0.01	11328.15225	11290.90459	11312.36106	11310.47263	18.69549891
178	0.01	4	0.3	64	0.001	11345.81271	11359.22275	11376.01768	11360.35105	15.13406259
179	0.001	4	0.3	64	0.001	11381.01196	11358.51919	11370.38769	11369.97294	11.25212033
180	0.0001	4	0.3	64	0.001	11364.67408	11333.46745	11297.18594	11331.77583	33.7758585
181	0.01	1	0.3	256	0.1	11290.86361	11279.00998	11266.59744	11278.82368	12.1341582
182	0.001	1	0.3	256	0.1	11340.89887	11352.61522	11348.60919	11347.37443	5.954976532
183	0.0001	1	0.3	256	0.1	11455.57966	11452.35295	11445.87313	11451.26858	4.94328676
184	0.01	1	0.3	256	0.01	11386.46454	11375.5039	11397.57207	11386.5135	11.0341653
185	0.001	1	0.3	256	0.01	11345.47905	11347.2592	11358.92143	11350.55323	7.301533505
186	0.0001	1	0.3	256	0.01	11466.08117	11446.1041	11448.13488	11453.44005	10.99451843
187	0.01	1	0.3	256	0.001	11433.52101	11451.69379	11416.30148	11433.83876	17.69829689
188	0.001	1	0.3	256	0.001	11366.06266	11349.54508	11341.30751	11352.30508	12.60624991
189	0.0001	1	0.3	256	0.001	11435.97078	11454.22359	11449.92845	11446.70761	9.543146276
190	0.01	2	0.3	256	0.1	11300.90375	11342.87698	11303.10826	11315.62966	23.62259571
191	0.001	2	0.3	256	0.1	11363.26601	11362.29799	11353.73955	11359.76785	5.243052468
192	0.0001	2	0.3	256	0.1	11333.57768	11345.7343	11308.97421	11329.42873	18.72795677
193	0.01	2	0.3	256	0.01	11434.32472	11398.9739	11413.5626	11415.62041	17.76502352
194	0.001	2	0.3	256	0.01	11369.91483	11362.0078	11366.07903	11366.00055	3.954099142
195	0.0001	2	0.3	256	0.01	11331.39746	11334.2161	11345.53479	11337.04945	7.482438365
196	0.01	2	0.3	256	0.001	11450.45861	11440.2318	11437.68324	11442.79122	6.761323905
197	0.001	2	0.3	256	0.001	11345.5937	11364.49137	11355.92845	11355.33784	9.462669059
198	0.0001	2	0.3	256	0.001	11334.03369	11354.12474	11328.86522	11339.00789	13.34420179
199	0.01	3	0.3	256	0.1	11383.71963	11341.19592	11374.30449	11366.40668	22.33490611
200	0.001	3	0.3	256	0.1	11338.50406	11309.45549	11353.72416	11333.89457	22.49142609
201	0.0001	3	0.3	256	0.1	11319.4818	11332.09661	11308.59281	11320.05708	11.76245335
202	0.01	3	0.3	256	0.01	11370.86372	11325.88015	11377.51685	11358.0869	28.08954235
203	0.001	3	0.3	256	0.01	11363.27829	11378.75312	11356.1106	11366.04733	11.57245355
204	0.0001	3	0.3	256	0.01	11311.97333	11323.3137	11303.5182	11312.93507	9.932731011
205	0.01	3	0.3	256	0.001	11362.85108	11401.99626	11351.79638	11372.21457	26.37732163
206	0.001	3	0.3	256	0.001	11351.81302	11370.16348	11349.79238	11357.25629	11.22351709
207	0.0001	3	0.3	256	0.001	11303.66187	11326.43511	11335.70419	11321.93372	16.48861769
208	0.01	4	0.3	256	0.1	11331.80434	11373.36762	11368.46729	11357.87975	22.71450292
209	0.001	4	0.3	256	0.1	11321.10295	11338.91967	11337.05356	11332.35873	9.792338155
210	0.0001	4	0.3	256	0.1	11320.75114	11328.30226	11305.38041	11318.1446	11.6811101
211	0.01	4	0.3	256	0.01	11336.99282	11389.07051	11359.65407	11361.9058	26.11175969
212	0.001	4	0.3	256	0.01	11367.28198	11357.65027	11378.25608	11367.72944	10.31019176
213	0.0001	4	0.3	256	0.01	11330.82446	11301.35207	11308.03765	11313.40472	15.45184758
214	0.01	4	0.3	256	0.001	11358.49158	11345.84671	11367.57711	11357.30513	10.91367381
215	0.001	4	0.3	256	0.001	11360.71859	11358.84131	11370.60753	11363.38914	6.321382365
216	0.0001	4	0.3	256	0.001	11306.50494	11309.73357	11308.17793	11308.13881	1.614670124
